# Longitudinal transcriptomic analysis reveals adaptive transcript usage remodeling associated with PARP inhibitor resistance

**DOI:** 10.64898/2026.09.22.753421

**Authors:** Jiye Yoo, Yoo-Na Kim, Yewon Jung, Eunhae Cho, Jung Kyoon Choi, Hyeon Gu Kang, Jung-Yun Lee

## Abstract

Poly (ADP-ribose) polymerase inhibitors (PARPi) have revolutionized the treatment of ovarian and breast cancers with homologous recombination deficiency (HRD). Despite substantial initial efficacy, the frequent development of acquired resistance poses a critical clinical challenge, necessitating a deeper understanding of the underlying molecular mechanisms. While genomic profiling provides information on baseline HRD status, it is insufficient to capture the dynamic and functional adaptations accompanying resistance during treatment.

In this study, we investigated the role of alternative splicing in PARPi resistance using longitudinal pre- and post-treatment RNA-sequencing data from an ovarian cancer patient cohort (n=40). We demonstrated that profiling alternative splicing dynamics and differentially used transcripts (DUTs) provides transcriptomic insights distinct from conventional differential gene expression analysis. Notably, we observed significant differences between acquired resistance (AR) and innate resistance (IR) groups. Specifically, longitudinal analysis revealed that AR tumors exhibit a distinct transcript usage pattern, characterized by an increase in canonical protein-coding transcripts involved in cell-cycle processes and a decrease in non-canonical non-coding transcripts within the homologous recombination pathway following treatment. Extending this comparison across AR and IR tumors at both pre- and post-treatment stages, these transcriptomic features were most pronounced in the AR post-treatment group. Further analysis of subsequent treatment outcomes showed that, among AR patients, greater resistance-associated transcriptomic remodeling was associated with poorer response and shorter progression-free survival. The resistance-associated transcriptomic signatures identified through longitudinal profiling were further recapitulated in an independent pre-treatment cohort (n=71; 43 AR and 28 IR), with more pronounced differences among BRCA wild-type patients. Taken together, our findings identify differential transcript usage as dynamic transcriptomic features associated with acquired PARPi resistance and establish a framework for utilizing longitudinal transcriptome dynamics to investigate the molecular basis of clinical drug resistance.
