## Supplementary Tables for "Longitudinal transcriptomic analysis reveals adaptive transcript usage remodeling associated with PARP inhibitor resistance"

### Sheet: Table S1
Variable	AR (n=23)	IR (n=17)	P value
BRCA status	BRCAmt 13, WT 10	BRCAmt 14, WT 3	0.103
Treatment line	1L 3, ≥2L 20	1L 4, ≥2L 13	0.432
PARPi type	Olaparib 18, Niraparib 5	Olaparib 9, Niraparib 7, Rucaparib 1	0.121
Treatment setting	Maintenance 20, Salvage 3	Maintenance 15, Salvage 2	1
*P values were calculated using Fisher’s exact test for 2 × 2 variables and Fisher-Freeman-Halton exact test for PARPi type.
Supplementary Table 1. Clinical characteristics of the longitudinal discovery cohort.

### Sheet: Table S2
Subsequent regimen	n	%
Belotecan + cisplatin	6	28.6
Gemcitabine + carboplatin	6	28.6
Caelyx + carboplatin	4	19
Oregovomab + Caelyx	2	9.5
Paclitaxel + carboplatin + bevacizumab	2	9.5
Paclitaxel + carboplatin	1	4.8
Total	21	100
Supplementary Table 2. Subsequent treatment regimens in patients with acquired PARPi resistance.

### Sheet: Table S3
Variable	AR (n=43)	IR (n=28)	P value
BRCA status	BRCAmt 20, WT 23	BRCAmt 13, WT 15	1
Treatment line	1L 3, ≥2L 40	1L 2, ≥2L 26	1
PARPi type	Olaparib 31, Niraparib 12	Olaparib 14, Niraparib 14	0.079
Treatment setting	Maintenance 36, Salvage 7	Maintenance 20, Salvage 8	0.245
gHRD status	gHRD ≥42 20, gHRD <42 17, NA 6	gHRD ≥42 8, gHRD <42 16, NA 4	0.126
*P values were calculated using Fisher’s exact test for 2 × 2 variables.
Supplementary Table 3. Clinical characteristics of the independent pre-treatment validation cohort.
